# Virus-inclusive single-nucleus RNA sequencing reveals two distinct endothelial response patterns in infectious salmon anaemia

**DOI:** 10.1101/2025.03.20.644265

**Authors:** Adriana Magalhães Santos Andresen, Richard S. Taylor, James J. Furniss, Maryam Saghafian, Raoul Valentin Kuiper, Daniel J. Macqueen, Johanna Hol Fosse

**Author notes:** Corresponding authors: (AMSA); (JHF).

## Abstract

Viral replication in endothelial cells is a hallmark of many viral diseases in humans and other animals, underscoring the importance of understanding cellular mechanisms that restrict viral replication and the associated consequences for vascular health. Pathogenic variants of infectious salmon anaemia virus (ISAV, *Isavirus salaris*) target endothelial cells of Atlantic salmon (*Salmo salar L.*), causing severe systemic disease and major losses during outbreaks in aquaculture. To better understand the endothelial response to ISAV, we used single nucleus RNA-sequencing at pre-clinical (12 days post infection, dpi) and clinical (16 dpi) stages of infection. Our approach enables an assessment of transcriptomic responses for different endothelial subpopulations at unprecedented resolution. ISAV RNA was predominantly detected in endothelial cells, which, along with mononuclear phagocytes, showed the highest number of differentially regulated genes at both time points. At 12 dpi, differentially expressed genes in endothelial cells were enriched for pathways related to NOD-like receptor signaling, antiviral responses, and regulation of programmed cell death. By 16 dpi, we observed a shift toward enrichment of pathways associated with cellular senescence, apelin signaling, and insulin signaling. We identified two distinct infection-related states at both time points: a virus-permissive state characterized by upregulation of genes involved in protein synthesis, small GTPase signaling, and MAPK activity, and a bystander phenotype marked by activation of antiviral responses, immune signaling, and translational regulation. This study is the first to capture the individual cell type responses to ISAV infection, and to characterize the in vivo endothelial response to active viral replication at single-cell resolution in any species.
