## Supplemental table 2 for "Virus-inclusive single-nucleus RNA sequencing reveals two distinct endothelial response patterns in infectious salmon anaemia"

### Sheet: S2 - Infected Summary
A - Percentage of infected cell in all cell populations						B - Number of cells expressing each of the ISAV segments
cluster	group2	total_cells	infected_cells	percentage_infected		cluster	seg1	seg2	seg3	seg4	seg5	seg6	seg7	seg8	count_all_segments
B_cells	ctrl12	1764	0	0		B_cells	4	2	2	4	2	3	0	3	0
B_cells	ctrl16	3943	0	0		Endo	372	377	365	370	365	358	289	381	233
B_cells	v12	2384	4	0.167785		Eryt	36	35	35	42	24	45	38	52	14
B_cells	v16	3841	0	0		HSC	0	0	0	0	0	0	0	0	0
Endo	ctrl12	1288	0	0		Granu	0	1	1	1	1	1	1	3	0
Endo	ctrl16	1518	0	0		Inter	1	1	1	1	1	1	1	1	1
Endo	v12	1376	291	21.1483		Mesen	2	2	2	2	2	2	2	2	2
Endo	v16	759	103	13.5705		MPs	1	1	2	2	2	2	0	2	0
Eryt	ctrl12	2705	0	0		NK	0	0	0	0	0	0	0	0	0
Eryt	ctrl16	2541	0	0		T_cells	0	0	0	0	0	0	0	0	0
Eryt	v12	4193	55	1.31171		Thromb	0	0	0	0	0	0	0	0	0
Eryt	v16	3101	10	0.322477
Granu	ctrl12	1062	0	0
Granu	ctrl16	1429	0	0
Granu	v12	1727	2	0.115808
Granu	v16	2331	1	0.0429		C - Endothelial subclusters
HSC	ctrl12	496	0	0		cluster	group2	total_cells	infected_cells	percentage_infected	Total Endo	% of Total Endo
HSC	ctrl16	544	0	0		E1	ctrl12	823	0	0	1288	63.8975
HSC	v12	566	0	0		E1	ctrl16	1070	0	0	1518	70.4875
HSC	v16	547	0	0		E1	v12	137	1	0.729927	1376	9.9564
Inter	ctrl12	122	0	0		E1	v16	163	2	1.22699	759	21.4756
Inter	ctrl16	213	0	0		E3	ctrl12	2	0	0	1288	0.155279
Inter	v12	105	0	0		E3	ctrl16	2	0	0	1518	0.131752
Inter	v16	265	1	0.377358		E3	v12	487	2	0.410678	1376	35.3924
Mesen	ctrl12	417	0	0		E3	v16	281	4	1.42349	759	37.0224
Mesen	ctrl16	403	0	0		E5	ctrl16	2	0	0	1518	0.131752
Mesen	v12	373	0	0		E5	v12	157	148	94.2675	1376	11.4099
Mesen	v16	357	2	0.560224		E5	v16	83	76	91.5663	759	10.9354
MPs	ctrl12	1215	0	0		E4	ctrl12	83	0	0	1288	6.4441
MPs	ctrl16	1630	0	0		E4	ctrl16	106	0	0	1518	6.98287
MPs	v12	1728	2	0.115741		E4	v12	48	22	45.8333	1376	3.48837
MPs	v16	2423	0	0		E4	v16	23	2	8.69565	759	3.0303
NK	ctrl12	111	0	0		E2	ctrl12	362	0	0	1288	28.1056
NK	ctrl16	300	0	0		E2	ctrl16	322	0	0	1518	21.2121
NK	v12	68	0	0		E2	v12	538	114	21.1896	1376	39.0988
NK	v16	79	0	0		E2	v16	206	18	8.73786	759	27.141
T_cells	ctrl12	1200	0	0		E6	ctrl12	18	0	0	1288	1.39752
T_cells	ctrl16	2898	0	0		E6	ctrl16	16	0	0	1518	1.05402
T_cells	v12	804	0	0		E6	v12	9	4	44.4444	1376	0.65407
T_cells	v16	1106	0	0		E6	v16	3	1	33.3333	759	0.395257
Thromb	ctrl12	480	0	0
Thromb	ctrl16	760	0	0
Thromb	v12	627	0	0
Thromb	v16	622	0	0
