## Supplemental table 6 for "Virus-inclusive single-nucleus RNA sequencing reveals two distinct endothelial response patterns in infectious salmon anaemia"

### Sheet: S6 - Plotted Gene IDs
Fig4C			Fig5A			Fig6A, 6F		S1B
Ensembl ID	gene name		Ensembl ID	gene name		Ensembl ID	gene name	Ensembl ID	gene name
ENSSSAG00000072045	maf		ENSSSAG00000000402	cabz01059407.1		ENSSSAG00000096238	urgcp	ENSSSAG00000113980	cd79a
ENSSSAG00000007719	meis2		ENSSSAG00000110880	ENSSSAG00000110880		ENSSSAG00000067000	sele	ENSSSAG00000079780	ebf1
ENSSSAG00000004275	nrxn1		ENSSSAG00000038498	LOC106565178		ENSSSAG00000120148	ENSSSAG00000120148	ENSSSAG00000065541	cd37
ENSSSAG00000084309	flt4		ENSSSAG00000087160	ENSSSAG00000087160		ENSSSAG00000057070	lo018188	ENSSSAG00000116510	igl3v5
ENSSSAG00000045007	stab2		ENSSSAG00000107768	interferon-induced protein 44-like		ENSSSAG00000007639	arrdc3a	ENSSSAG00000040305	plvapb
ENSSSAG00000073565	mrc1		ENSSSAG00000008371	aspg		ENSSSAG00000054868	alcama	ENSSSAG00000083641	egfl7
ENSSSAG00000043624	vcam1b		ENSSSAG00000038733	plecb		ENSSSAG00000003672	ENSSSAG00000003672	ENSSSAG00000046825	kdrl
ENSSSAG00000084919	nuclear GTPase SLIP-GC		ENSSSAG00000118579	socs1		ENSSSAG00000004437	ENSSSAG00000004437	ENSSSAG00000062927	cdh5
ENSSSAG00000108443	prex1		ENSSSAG00000052984	si:ch211-126j24.1		ENSSSAG00000094724	ENSSSAG00000094724	ENSSSAG00000045065	hbb1
ENSSSAG00000067657	vav3		ENSSSAG00000003672	ENSSSAG00000003672		ENSSSAG00000091114	rdh10a	ENSSSAG00000044737	hba
ENSSSAG00000106051	adgre5b.3		ENSSSAG00000078539	rnf213a		ENSSSAG00000087160	ENSSSAG00000087160	ENSSSAG00000046758	tfr1a
ENSSSAG00000057796	nrxn1		ENSSSAG00000004437	ENSSSAG00000004437		ENSSSAG00000071368	LOC106573063	ENSSSAG00000078696	ank1
ENSSSAG00000042461	gja5a		ENSSSAG00000046981	qprt		ENSSSAG00000061390	cxl10	ENSSSAG00000069874	mmp9
ENSSSAG00000120089	cldn5		ENSSSAG00000073332	helz2a		ENSSSAG00000077859	rbms3	ENSSSAG00000041566	csf3r
ENSSSAG00000001347	dll4		ENSSSAG00000004590	si:dkey-222f8		ENSSSAG00000071237	arrdc3a	ENSSSAG00000070495	mmp13
ENSSSAG00000048049	mecom		ENSSSAG00000104513	socs1		ENSSSAG00000076115	sqstm1	ENSSSAG00000048994	mpx
ENSSSAG00000041461	mecom		ENSSSAG00000054237	wdfy2		ENSSSAG00000088750	kitb	ENSSSAG00000065168	myb
ENSSSAG00000101168	vwf		ENSSSAG00000106328	scyb7		ENSSSAG00000063523	zgc:153722	ENSSSAG00000066926	kita
ENSSSAG00000040305	plvapb		ENSSSAG00000044215	si:dkeyp-118h9		ENSSSAG00000078883	klf6a	ENSSSAG00000100175	cdk6
ENSSSAG00000093180	fscn1		ENSSSAG00000116344	usta		ENSSSAG00000037616	dusp1	ENSSSAG00000003744	kit
ENSSSAG00000008392	nr2f1a		ENSSSAG00000078318	arhgap26		ENSSSAG00000120159	nuak1a	ENSSSAG00000009941	cyp17a2
ENSSSAG00000111229	artn		ENSSSAG00000072906	klhl29		ENSSSAG00000118596	cd83	ENSSSAG00000103639	hsd11b2
			ENSSSAG00000119316	cabz01059407.14		ENSSSAG00000110985	zgc:100829	ENSSSAG00000106674	cyp21a2
			ENSSSAG00000073906	LOC106607836		ENSSSAG00000103465	rassf5	ENSSSAG00000036512	cyp11c1
			ENSSSAG00000105262	ENSSSAG00000105262		ENSSSAG00000058660	ier2	ENSSSAG00000069947	col1a1b
			ENSSSAG00000015620	negaly6		ENSSSAG00000115978	ENSSSAG00000115978	ENSSSAG00000067809	col1a2
			ENSSSAG00000069083	wu:fj29h11		ENSSSAG00000090744	ca9	ENSSSAG00000040824	col6a6
			ENSSSAG00000044071	cars1		ENSSSAG00000068013	serpine1	ENSSSAG00000030734	adgra1
			ENSSSAG00000060007	zmp:0000000845		ENSSSAG00000082932	ENSSSAG00000082932	ENSSSAG00000002454	ctsba
			ENSSSAG00000096238	urgcp		ENSSSAG00000104688	ENSSSAG00000104688	ENSSSAG00000065535	ptprsa
						ENSSSAG00000083641	egfl7	ENSSSAG00000076214	mpeg1
						ENSSSAG00000115237	efnb1	ENSSSAG00000043967	cd63
						ENSSSAG00000051277	robo4	ENSSSAG00000002801	prf1.3
						ENSSSAG00000120844	c-type lectin domain family 4 member e-like	ENSSSAG00000064246	runx3
						ENSSSAG00000045007	stab2	ENSSSAG00000079094	pik3r3b
						ENSSSAG00000043624	vcam1b	ENSSSAG00000117352	aqp1
								ENSSSAG00000076824	cd3e
								ENSSSAG00000006857	tcf7
								ENSSSAG00000083857	cd28
								ENSSSAG00000098580	tcrb09
								ENSSSAG00000006421	thbs1b
								ENSSSAG00000044089	itgb3b
								ENSSSAG00000028016	f13a
								ENSSSAG00000050579	itga2b
