## Supplemental table 8 for "Virus-inclusive single-nucleus RNA sequencing reveals two distinct endothelial response patterns in infectious salmon anaemia"

### Sheet: S8 - Enrichment analysis Endo
Cluster	Ontology	ID	Description	GeneRatio	BgRatio	pvalue	p.adjust	qvalue	Count	FoldEnrichment	geneID
E1E3_Inf vs E1_ctrl	MF	GO:0003950	NAD+ ADP-ribosyltransferase activity	15/777	57/20069	2.78647e-09	1.04771e-06	9.59133e-07	15	6.79706	ENSSSAG00000068880/ENSSSAG00000005381/ENSSSAG00000058809/ENSSSAG00000107934/ENSSSAG00000000320/ENSSSAG00000076045/ENSSSAG00000045701/ENSSSAG00000110423/ENSSSAG00000120191/ENSSSAG00000048807/ENSSSAG00000057802/ENSSSAG00000118904/ENSSSAG00000081672/ENSSSAG00000042761/ENSSSAG00000097252
E1E3_Inf vs E1_ctrl	MF	GO:0016887	ATP hydrolysis activity	31/777	354/20069	2.16532e-05	0.00271387	0.00248443	31	2.26185	ENSSSAG00000078539/ENSSSAG00000001848/ENSSSAG00000066487/ENSSSAG00000092814/ENSSSAG00000040294/ENSSSAG00000063834/ENSSSAG00000049554/ENSSSAG00000043017/ENSSSAG00000054674/ENSSSAG00000044528/ENSSSAG00000073707/ENSSSAG00000071064/ENSSSAG00000051691/ENSSSAG00000070340/ENSSSAG00000097582/ENSSSAG00000047562/ENSSSAG00000040753/ENSSSAG00000118278/ENSSSAG00000020900/ENSSSAG00000032276/ENSSSAG00000093012/…
E1E3_Inf vs E1_ctrl	MF	GO:0005125	cytokine activity	8/777	43/20069	0.000212022	0.0132197	0.012102	8	4.80536	ENSSSAG00000002773/ENSSSAG00000061390/ENSSSAG00000106328/ENSSSAG00000099781/ENSSSAG00000115420/ENSSSAG00000117355/ENSSSAG00000071823/ENSSSAG00000110758
E1E3_Inf vs E1_ctrl	MF	GO:0008009	chemokine activity	7/777	33/20069	0.000224641	0.0132197	0.012102	7	5.47884	ENSSSAG00000002773/ENSSSAG00000061390/ENSSSAG00000106328/ENSSSAG00000115420/ENSSSAG00000117355/ENSSSAG00000071823/ENSSSAG00000110758
E1E3_Inf vs E1_ctrl	MF	GO:0042379	chemokine receptor binding	7/777	33/20069	0.000224641	0.0132197	0.012102	7	5.47884	ENSSSAG00000002773/ENSSSAG00000061390/ENSSSAG00000106328/ENSSSAG00000115420/ENSSSAG00000117355/ENSSSAG00000071823/ENSSSAG00000110758
E1E3_Inf vs E1_ctrl	MF	GO:0140098	catalytic activity, acting on RNA	24/777	280/20069	0.000246112	0.0132197	0.012102	24	2.2139	ENSSSAG00000048067/ENSSSAG00000075198/ENSSSAG00000044071/ENSSSAG00000001177/ENSSSAG00000100249/ENSSSAG00000057049/ENSSSAG00000043570/ENSSSAG00000000911/ENSSSAG00000077334/ENSSSAG00000008007/ENSSSAG00000005963/ENSSSAG00000028027/ENSSSAG00000070425/ENSSSAG00000003493/ENSSSAG00000044994/ENSSSAG00000073370/ENSSSAG00000073332/ENSSSAG00000059371/ENSSSAG00000078626/ENSSSAG00000076630/ENSSSAG00000065651/…
E1E3_Inf vs E1_ctrl	MF	GO:0004812	aminoacyl-tRNA ligase activity	9/777	61/20069	0.000532207	0.0202241	0.0185142	9	3.81081	ENSSSAG00000075198/ENSSSAG00000044071/ENSSSAG00000008007/ENSSSAG00000005963/ENSSSAG00000028027/ENSSSAG00000044994/ENSSSAG00000065651/ENSSSAG00000063091/ENSSSAG00000113904
E1E3_Inf vs E1_ctrl	MF	GO:0016875	ligase activity, forming carbon-oxygen bonds	9/777	61/20069	0.000532207	0.0202241	0.0185142	9	3.81081	ENSSSAG00000075198/ENSSSAG00000044071/ENSSSAG00000008007/ENSSSAG00000005963/ENSSSAG00000028027/ENSSSAG00000044994/ENSSSAG00000065651/ENSSSAG00000063091/ENSSSAG00000113904
E1E3_Inf vs E1_ctrl	MF	GO:0002161	aminoacyl-tRNA editing activity	4/777	11/20069	0.000591663	0.0202241	0.0185142	4	9.3923	ENSSSAG00000075198/ENSSSAG00000077334/ENSSSAG00000008007/ENSSSAG00000044994
E1E3_Inf vs E1_ctrl	MF	GO:0004866	endopeptidase inhibitor activity	11/777	94/20069	0.00101152	0.0292562	0.0267827	11	3.02252	ENSSSAG00000094436/ENSSSAG00000043505/ENSSSAG00000092004/ENSSSAG00000004300/ENSSSAG00000087937/ENSSSAG00000046194/ENSSSAG00000091339/ENSSSAG00000079537/ENSSSAG00000044246/ENSSSAG00000068013/ENSSSAG00000072606
E1E3_Inf vs E1_ctrl	MF	GO:0061135	endopeptidase regulator activity	11/777	94/20069	0.00101152	0.0292562	0.0267827	11	3.02252	ENSSSAG00000094436/ENSSSAG00000043505/ENSSSAG00000092004/ENSSSAG00000004300/ENSSSAG00000087937/ENSSSAG00000046194/ENSSSAG00000091339/ENSSSAG00000079537/ENSSSAG00000044246/ENSSSAG00000068013/ENSSSAG00000072606
E1E3_Inf vs E1_ctrl	MF	GO:0004842	ubiquitin-protein transferase activity	21/777	264/20069	0.00151497	0.0406877	0.0372477	21	2.05457	ENSSSAG00000007559/ENSSSAG00000078539/ENSSSAG00000001848/ENSSSAG00000039825/ENSSSAG00000043017/ENSSSAG00000054674/ENSSSAG00000066297/ENSSSAG00000071519/ENSSSAG00000054169/ENSSSAG00000016020/ENSSSAG00000047562/ENSSSAG00000056790/ENSSSAG00000000632/ENSSSAG00000044074/ENSSSAG00000006910/ENSSSAG00000009694/ENSSSAG00000080443/ENSSSAG00000043265/ENSSSAG00000043244/ENSSSAG00000043072/ENSSSAG00000101411
E5 vs E1E3_Inf	BP	GO:0007155	cell adhesion	23/292	398/13375	2.14704e-05	0.00882434	0.00840736	23	2.64701	ENSSSAG00000002014/ENSSSAG00000002528/ENSSSAG00000073671/ENSSSAG00000042143/ENSSSAG00000005461/ENSSSAG00000067000/ENSSSAG00000043624/ENSSSAG00000112695/ENSSSAG00000098283/ENSSSAG00000041358/ENSSSAG00000096125/ENSSSAG00000094724/ENSSSAG00000067902/ENSSSAG00000070791/ENSSSAG00000058515/ENSSSAG00000002966/ENSSSAG00000006023/ENSSSAG00000040782/ENSSSAG00000045007/ENSSSAG00000008083/ENSSSAG00000048741/…
E5 vs E1E3_Inf	BP	GO:0007264	small GTPase mediated signal transduction	18/292	305/13375	0.00013124	0.0269698	0.0256954	18	2.70323	ENSSSAG00000063710/ENSSSAG00000120409/ENSSSAG00000043732/ENSSSAG00000010201/ENSSSAG00000041813/ENSSSAG00000007667/ENSSSAG00000003117/ENSSSAG00000052793/ENSSSAG00000059161/ENSSSAG00000009293/ENSSSAG00000094056/ENSSSAG00000080445/ENSSSAG00000002749/ENSSSAG00000074767/ENSSSAG00000050282/ENSSSAG00000076706/ENSSSAG00000098678/ENSSSAG00000042759
E5 vs E1E3_Inf	MF	GO:0005085	guanyl-nucleotide exchange factor activity	22/403	325/20069	7.78294e-07	0.00019613	0.000177779	22	3.37101	ENSSSAG00000063710/ENSSSAG00000120409/ENSSSAG00000070026/ENSSSAG00000000544/ENSSSAG00000117232/ENSSSAG00000070452/ENSSSAG00000102068/ENSSSAG00000010201/ENSSSAG00000041813/ENSSSAG00000055427/ENSSSAG00000007667/ENSSSAG00000003117/ENSSSAG00000078755/ENSSSAG00000059161/ENSSSAG00000076997/ENSSSAG00000009293/ENSSSAG00000080445/ENSSSAG00000002749/ENSSSAG00000050282/ENSSSAG00000076706/ENSSSAG00000098678/…
E5 vs E1E3_Inf	MF	GO:0017017	MAP kinase tyrosine/serine/threonine phosphatase activity	5/403	22/20069	6.32691e-05	0.00531461	0.00481733	5	11.318	ENSSSAG00000005581/ENSSSAG00000074993/ENSSSAG00000037616/ENSSSAG00000090219/ENSSSAG00000109305
E5 vs E1E3_Inf	MF	GO:0033549	MAP kinase phosphatase activity	5/403	22/20069	6.32691e-05	0.00531461	0.00481733	5	11.318	ENSSSAG00000005581/ENSSSAG00000074993/ENSSSAG00000037616/ENSSSAG00000090219/ENSSSAG00000109305
E5 vs E1E3_Inf	MF	GO:0030276	clathrin binding	6/403	44/20069	0.000233853	0.0130137	0.0117961	6	6.79077	ENSSSAG00000064444/ENSSSAG00000043756/ENSSSAG00000045173/ENSSSAG00000000892/ENSSSAG00000056947/ENSSSAG00000043938
E5 vs E1E3_Inf	MF	GO:0004571	mannosyl-oligosaccharide 1,2-alpha-mannosidase activity	4/403	17/20069	0.000309851	0.0130137	0.0117961	4	11.7174	ENSSSAG00000040605/ENSSSAG00000080818/ENSSSAG00000073815/ENSSSAG00000042479
E5 vs E1E3_Inf	MF	GO:0015924	mannosyl-oligosaccharide mannosidase activity	4/403	17/20069	0.000309851	0.0130137	0.0117961	4	11.7174	ENSSSAG00000040605/ENSSSAG00000080818/ENSSSAG00000073815/ENSSSAG00000042479
E5 vs E1_ctrl	BP	GO:0007264	small GTPase mediated signal transduction	50/1182	305/13375	1.33191e-05	0.00748981	0.00721728	50	1.85501	ENSSSAG00000083874/ENSSSAG00000120409/ENSSSAG00000034358/ENSSSAG00000078435/ENSSSAG00000000188/ENSSSAG00000043732/ENSSSAG00000002740/ENSSSAG00000003445/ENSSSAG00000044157/ENSSSAG00000004629/ENSSSAG00000046652/ENSSSAG00000041813/ENSSSAG00000110169/ENSSSAG00000110629/ENSSSAG00000041174/ENSSSAG00000067498/ENSSSAG00000090115/ENSSSAG00000059161/ENSSSAG00000075862/ENSSSAG00000076673/ENSSSAG00000072120/…
E5 vs E1_ctrl	BP	GO:0032879	regulation of localization	10/1182	25/13375	2.65488e-05	0.00748981	0.00721728	10	4.52623	ENSSSAG00000054485/ENSSSAG00000064510/ENSSSAG00000121476/ENSSSAG00000066077/ENSSSAG00000066028/ENSSSAG00000039662/ENSSSAG00000056550/ENSSSAG00000072730/ENSSSAG00000113059/ENSSSAG00000065555
E5 vs E1_ctrl	BP	GO:0006418	tRNA aminoacylation for protein translation	16/1182	60/13375	4.44889e-05	0.00748981	0.00721728	16	3.01748	ENSSSAG00000068430/ENSSSAG00000002987/ENSSSAG00000057206/ENSSSAG00000052562/ENSSSAG00000075198/ENSSSAG00000044071/ENSSSAG00000046703/ENSSSAG00000008007/ENSSSAG00000005963/ENSSSAG00000045811/ENSSSAG00000044994/ENSSSAG00000053208/ENSSSAG00000065651/ENSSSAG00000063091/ENSSSAG00000113904/ENSSSAG00000063393
E5 vs E1_ctrl	BP	GO:0042981	regulation of apoptotic process	34/1182	190/13375	5.33325e-05	0.00748981	0.00721728	34	2.02489	ENSSSAG00000046864/ENSSSAG00000065428/ENSSSAG00000065785/ENSSSAG00000003022/ENSSSAG00000047449/ENSSSAG00000098239/ENSSSAG00000098384/ENSSSAG00000072583/ENSSSAG00000090531/ENSSSAG00000068972/ENSSSAG00000079819/ENSSSAG00000120738/ENSSSAG00000066472/ENSSSAG00000041831/ENSSSAG00000051445/ENSSSAG00000080924/ENSSSAG00000073173/ENSSSAG00000006140/ENSSSAG00000084919/ENSSSAG00000003442/ENSSSAG00000093330/…
E5 vs E1_ctrl	BP	GO:0043067	regulation of programmed cell death	34/1182	190/13375	5.33325e-05	0.00748981	0.00721728	34	2.02489	ENSSSAG00000046864/ENSSSAG00000065428/ENSSSAG00000065785/ENSSSAG00000003022/ENSSSAG00000047449/ENSSSAG00000098239/ENSSSAG00000098384/ENSSSAG00000072583/ENSSSAG00000090531/ENSSSAG00000068972/ENSSSAG00000079819/ENSSSAG00000120738/ENSSSAG00000066472/ENSSSAG00000041831/ENSSSAG00000051445/ENSSSAG00000080924/ENSSSAG00000073173/ENSSSAG00000006140/ENSSSAG00000084919/ENSSSAG00000003442/ENSSSAG00000093330/…
E5 vs E1_ctrl	BP	GO:0043038	amino acid activation	16/1182	61/13375	5.54214e-05	0.00748981	0.00721728	16	2.96802	ENSSSAG00000068430/ENSSSAG00000002987/ENSSSAG00000057206/ENSSSAG00000052562/ENSSSAG00000075198/ENSSSAG00000044071/ENSSSAG00000046703/ENSSSAG00000008007/ENSSSAG00000005963/ENSSSAG00000045811/ENSSSAG00000044994/ENSSSAG00000053208/ENSSSAG00000065651/ENSSSAG00000063091/ENSSSAG00000113904/ENSSSAG00000063393
E5 vs E1_ctrl	BP	GO:0043039	tRNA aminoacylation	16/1182	61/13375	5.54214e-05	0.00748981	0.00721728	16	2.96802	ENSSSAG00000068430/ENSSSAG00000002987/ENSSSAG00000057206/ENSSSAG00000052562/ENSSSAG00000075198/ENSSSAG00000044071/ENSSSAG00000046703/ENSSSAG00000008007/ENSSSAG00000005963/ENSSSAG00000045811/ENSSSAG00000044994/ENSSSAG00000053208/ENSSSAG00000065651/ENSSSAG00000063091/ENSSSAG00000113904/ENSSSAG00000063393
E5 vs E1_ctrl	BP	GO:0051049	regulation of transport	9/1182	24/13375	0.00012263	0.0128897	0.0124207	9	4.24334	ENSSSAG00000054485/ENSSSAG00000064510/ENSSSAG00000121476/ENSSSAG00000066077/ENSSSAG00000066028/ENSSSAG00000039662/ENSSSAG00000056550/ENSSSAG00000072730/ENSSSAG00000065555
E5 vs E1_ctrl	BP	GO:0006915	apoptotic process	38/1182	244/13375	0.000405465	0.038357	0.0369614	38	1.76226	ENSSSAG00000046864/ENSSSAG00000065428/ENSSSAG00000065785/ENSSSAG00000003022/ENSSSAG00000047449/ENSSSAG00000098239/ENSSSAG00000098384/ENSSSAG00000071276/ENSSSAG00000072583/ENSSSAG00000090531/ENSSSAG00000068972/ENSSSAG00000079819/ENSSSAG00000120738/ENSSSAG00000066472/ENSSSAG00000041831/ENSSSAG00000051445/ENSSSAG00000080924/ENSSSAG00000073173/ENSSSAG00000006140/ENSSSAG00000084919/ENSSSAG00000003442/…
E5 vs E1_ctrl	BP	GO:0006887	exocytosis	11/1182	40/13375	0.000512741	0.0440957	0.0424913	11	3.11178	ENSSSAG00000004364/ENSSSAG00000055370/ENSSSAG00000002276/ENSSSAG00000002298/ENSSSAG00000012320/ENSSSAG00000072132/ENSSSAG00000119397/ENSSSAG00000015943/ENSSSAG00000060765/ENSSSAG00000090692/ENSSSAG00000103852
E5 vs E1_ctrl	BP	GO:0006897	endocytosis	11/1182	41/13375	0.000645531	0.0475779	0.0458467	11	3.03588	ENSSSAG00000064510/ENSSSAG00000070769/ENSSSAG00000066445/ENSSSAG00000070034/ENSSSAG00000043756/ENSSSAG00000065016/ENSSSAG00000002044/ENSSSAG00000070755/ENSSSAG00000056947/ENSSSAG00000055727/ENSSSAG00000074813
E5 vs E1_ctrl	BP	GO:0008219	cell death	38/1182	252/13375	0.000765375	0.0475779	0.0458467	38	1.70632	ENSSSAG00000046864/ENSSSAG00000065428/ENSSSAG00000065785/ENSSSAG00000003022/ENSSSAG00000047449/ENSSSAG00000098239/ENSSSAG00000098384/ENSSSAG00000071276/ENSSSAG00000072583/ENSSSAG00000090531/ENSSSAG00000068972/ENSSSAG00000079819/ENSSSAG00000120738/ENSSSAG00000066472/ENSSSAG00000041831/ENSSSAG00000051445/ENSSSAG00000080924/ENSSSAG00000073173/ENSSSAG00000006140/ENSSSAG00000084919/ENSSSAG00000003442/…
E5 vs E1_ctrl	BP	GO:0043066	negative regulation of apoptotic process	7/1182	19/13375	0.0008047	0.0475779	0.0458467	7	4.16889	ENSSSAG00000072583/ENSSSAG00000090531/ENSSSAG00000120738/ENSSSAG00000066472/ENSSSAG00000080924/ENSSSAG00000068631/ENSSSAG00000091300
E5 vs E1_ctrl	BP	GO:0043069	negative regulation of programmed cell death	7/1182	19/13375	0.0008047	0.0475779	0.0458467	7	4.16889	ENSSSAG00000072583/ENSSSAG00000090531/ENSSSAG00000120738/ENSSSAG00000066472/ENSSSAG00000080924/ENSSSAG00000068631/ENSSSAG00000091300
E5 vs E1_ctrl	MF	GO:0005085	guanyl-nucleotide exchange factor activity	58/1757	325/20069	1.30299e-07	6.43678e-05	6.06234e-05	58	2.03844	ENSSSAG00000083874/ENSSSAG00000120409/ENSSSAG00000070026/ENSSSAG00000034358/ENSSSAG00000078435/ENSSSAG00000000544/ENSSSAG00000117232/ENSSSAG00000002740/ENSSSAG00000109653/ENSSSAG00000063247/ENSSSAG00000057714/ENSSSAG00000046652/ENSSSAG00000070452/ENSSSAG00000102068/ENSSSAG00000007478/ENSSSAG00000071115/ENSSSAG00000041813/ENSSSAG00000085513/ENSSSAG00000041174/ENSSSAG00000006726/ENSSSAG00000074900/…
E5 vs E1_ctrl	MF	GO:0004812	aminoacyl-tRNA ligase activity	16/1757	61/20069	5.03089e-05	0.00828421	0.0078023	16	2.99602	ENSSSAG00000068430/ENSSSAG00000002987/ENSSSAG00000057206/ENSSSAG00000052562/ENSSSAG00000075198/ENSSSAG00000044071/ENSSSAG00000046703/ENSSSAG00000008007/ENSSSAG00000005963/ENSSSAG00000045811/ENSSSAG00000044994/ENSSSAG00000053208/ENSSSAG00000065651/ENSSSAG00000063091/ENSSSAG00000113904/ENSSSAG00000063393
E5 vs E1_ctrl	MF	GO:0016875	ligase activity, forming carbon-oxygen bonds	16/1757	61/20069	5.03089e-05	0.00828421	0.0078023	16	2.99602	ENSSSAG00000068430/ENSSSAG00000002987/ENSSSAG00000057206/ENSSSAG00000052562/ENSSSAG00000075198/ENSSSAG00000044071/ENSSSAG00000046703/ENSSSAG00000008007/ENSSSAG00000005963/ENSSSAG00000045811/ENSSSAG00000044994/ENSSSAG00000053208/ENSSSAG00000065651/ENSSSAG00000063091/ENSSSAG00000113904/ENSSSAG00000063393
E5 vs E1_ctrl	MF	GO:0004713	protein tyrosine kinase activity	32/1757	192/20069	0.000296857	0.0306278	0.0288461	32	1.90372	ENSSSAG00000072616/ENSSSAG00000115052/ENSSSAG00000096369/ENSSSAG00000040805/ENSSSAG00000004088/ENSSSAG00000038503/ENSSSAG00000045503/ENSSSAG00000071586/ENSSSAG00000053065/ENSSSAG00000079058/ENSSSAG00000083235/ENSSSAG00000041161/ENSSSAG00000005686/ENSSSAG00000065060/ENSSSAG00000042626/ENSSSAG00000063528/ENSSSAG00000064455/ENSSSAG00000055704/ENSSSAG00000064602/ENSSSAG00000001705/ENSSSAG00000080111/…
E5 vs E1_ctrl	MF	GO:0003950	NAD+ ADP-ribosyltransferase activity	14/1757	57/20069	0.000309998	0.0306278	0.0288461	14	2.80548	ENSSSAG00000068880/ENSSSAG00000005381/ENSSSAG00000058809/ENSSSAG00000107934/ENSSSAG00000000320/ENSSSAG00000064878/ENSSSAG00000045701/ENSSSAG00000110423/ENSSSAG00000120191/ENSSSAG00000057802/ENSSSAG00000118904/ENSSSAG00000081672/ENSSSAG00000054252/ENSSSAG00000097252
E5 vs E1_ctrl	MF	GO:0005102	signaling receptor binding	56/1757	406/20069	0.000445862	0.0367093	0.0345738	56	1.57549	ENSSSAG00000002773/ENSSSAG00000046864/ENSSSAG00000098239/ENSSSAG00000004899/ENSSSAG00000052708/ENSSSAG00000101396/ENSSSAG00000004635/ENSSSAG00000051052/ENSSSAG00000068177/ENSSSAG00000043624/ENSSSAG00000053620/ENSSSAG00000112695/ENSSSAG00000061390/ENSSSAG00000106328/ENSSSAG00000110629/ENSSSAG00000094724/ENSSSAG00000002044/ENSSSAG00000079146/ENSSSAG00000099781/ENSSSAG00000115420/ENSSSAG00000001943/…
