## Supplemental table 9 for "Virus-inclusive single-nucleus RNA sequencing reveals two distinct endothelial response patterns in infectious salmon anaemia"

### Sheet: S9- List of Reagents
	Reagent	Supplier	Catalog Number	Quantity/Concentration	Usage
	6-well tissue culture plate	Stem Cell Technologies	38015	-	Tissue processing
	Noyes spring scissors	Fine Science Tools	15514-12	-	Tissue mincing
	40-µm cell strainer	Thermo Fisher Scientific	08-771-2	-	Filtration
	X500 Eppendorf DNA LoBind 1.5 mL	Sigma-Aldrich	EP022431021	-	Tissue processing
	NaCl (146 mM)	Thermo Fisher Scientific	AM9759	290 µL	2X ST buffer
	Tris-HCl (10 mM, pH 7.5)	Thermo Fisher Scientific	15567027	100 µL	2X ST buffer
	CaCl₂ (1 mM)	VWR	E506-100 mL	10 µL	2X ST buffer
	MgCl₂ (21 mM)	Sigma-Aldrich	M1028	210 µL	2X ST buffer
	Nuclease-free water	VWR	97062-794	9388 mL	2X ST buffer
	2X ST buffer	-	-	2 mL	TST buffer
	Tween-20	Sigma-Aldrich	P-7949	120 µL (1%)	TST buffer
	BSA	New England Biolabs	B9000S	20 µL (2%)	TST buffer
	Nuclease-free water	VWR	97062-794	1840 µL	TST buffer
	RNAse inhibitor	Qiagen	Y9240L	20 µL (200 U/mL)	TST buffer
	2X ST	-	-	3000 mL	1X ST buffer
	Nuclease-free water	VWR	97062-794	2394 mL	1X ST buffer
	BSA	New England Biolabs	B9000S	600 µL (10%)	1X ST buffer
	Protector RNase inhibitor	Qiagen	Y9240L	6 (40 U/mL)	1X ST buffer
