## Supplemental table 10 for "Virus-inclusive single-nucleus RNA sequencing reveals two distinct endothelial response patterns in infectious salmon anaemia"

### Sheet: S10 - Mapping Stats
S10 Table. Sample statistics for snRNA-seq datasets
	ctrl12_F1	ctrl12_F2	ctrl12_F3	ctrl16_F4	ctrl16_F5	ctrl16_F6	v12_F7	v12_F8	v12_F9	v16_F10	v16_F11	v16_F12
Number of Reads	289973455	291450194	206187838	301615043	259728077	222141236	290194030	291105566	260780152	283023054	277040399	258959982
Reads With Valid Barcodes	0.940809	0.93003	0.946283	0.933888	0.940417	0.946664	0.940417	0.932701	0.948598	0.934524	0.949635	0.947427
Sequencing Saturation	0.640825	0.645928	0.780749	0.693974	0.708479	0.788698	0.682251	0.589943	0.56993	0.685372	0.715225	0.623814
Reads mapping to genome	0.890096	0.876949	0.888573	0.889934	0.899332	0.887456	0.896253	0.869387	0.879131	0.866447	0.906205	0.88851
Reads mapping to transcriptome	0.602005	0.572562	0.611913	0.58947	0.608112	0.632125	0.609105	0.570689	0.612528	0.594346	0.608869	0.599384
Number of nuclei (pre-QC)	14050	14766	4300	13597	9755	2777	12709	12859	14316	8332	8364	12319
Mean reads per nucleus	4307	5365	7427	5364	6670	9221	4910	4774	3077	6622	6267	4277
UMIs associated to nuclei	20981783	27028458	6229982	20669271	17932028	4802935	18779927	23808239	18628585	15776201	14109381	18845339
Mean UMIs per nucleus	1493	1830	1448	1520	1838	1729	1477	1851	1301	1893	1686	1529
Mean genes per nucleus	987	1239	1040	1048	1264	1130	1034	1281	887	1303	1085	1110
Total number of genes detected	39530	41106	37268	41113	39632	36565	39454	40190	38892	39323	38379	39715
